# EZH2 represses mesenchymal genes and upholds the epithelial state of breast carcinoma cells

**DOI:** 10.1101/2023.03.13.532335

**Authors:** Amador Gallardo, Lourdes López-Onieva, Efres Belmonte-Reche, Iván Fernández-Rengel, Andrea Serrano-Prados, Aldara Molina, Antonio Sánchez-Pozo, David Landeira

**Author notes:** **Correspondence** to David Landeira.

## Abstract

Emerging studies support that the Polycomb Repressive Complex 2 (PRC2) regulates phenotypic changes of carcinoma cells by modulating their shifts among metastable states within the epithelial and mesenchymal spectrum. This new role of PRC2 in cancer has been recently proposed to stem from the ability of its catalytic subunit EZH2 to bind and modulate the transcription of mesenchymal genes during epithelial-mesenchymal transition (EMT) in lung cancer cells. Here, we asked whether this mechanism is conserved across different types of carcinomas. By combining TGF-β-mediate reversible induction of epithelial to mesenchymal transition and pharmacological inhibition of EZH2 activity we demonstrate that EZH2 represses a large set of mesenchymal genes and favours the residence of breast cancer cells towards the more epithelial spectrum during EMT. In agreement, analysis of human patient samples support that EZH2 is required to efficiently repress mesenchymal genes in breast cancer tumours. Our results indicate that PRC2 operates through similar mechanisms in breast and lung cancer cells. We propose that PRC2-mediated direct transcriptional modulation of the mesenchymal gene expression program is a conserved molecular mechanism underlying cell dissemination across human carcinomas.
