## Supplementary material for "EZH2 represses mesenchymal genes and upholds the epithelial state of breast carcinoma cells": Table S2

### Sheet: Antibodies
Antibody	Application	Source	Identifier
Ms anti-H3K27me3	WB (1:1000)/IF (1:250)	Active Motif	39535
Rb anti-EZH2	WB (1:1000)	Diagenode	C15410039
MS anti E-CADHERIN	WB (1:1000)	BD	610181
Rb anti-SNAI2	WB (1:500)	CST	9585
Rb anti-ACTIN B	WB (1:1000)	CST	4967
Ms anti-ACTIN B	WB (1:10000)	Sigma Aldrich	A2228
anti-rabbit IgG-HRP	WB (1:2500)	GE-Healthcare	NA934
anti-mouse IgG-HRP	WB (1:2500)	GE-Healthcare	NA931

### Sheet: Compounds
Compounds	Source	Identifier
TGF-β	Peprotech	AF-100-21C
EGF	Peprotech	AF-100-15
GSK126	APExBIO	A3446
EPZ-6438	Deltaclon	S7128

### Sheet: mRNA-qPCR primers
List of primers used for measuring mRNA expression by RT-qPCR
Gene	FW 5´-3´	RV 5´-3´
E-CADHERIN	CCCGGGACAACGTTTATTAC	GCTGGCTCAAGTCAAAGTCC
N-CADHERIN	GGACCGAGAATCACCAAATG	AACACTTGAGGGGCATTGTC-
NRP2	AAATCGAGAAGCACGACTGC	CGATGTTCCCACAGTGTTTG
MMP2	ATAACCTGGATGCCGTCGT	AGGCACCCTTGAAGAAGTAGC
SNAI1	GCGAGCTGCAGGACTCTAAT	CGGTGGGGTTGAGGATCT
SNAI2	ACAGCGAACTGGACACACAT	GATGGGGCTGTATGCTCCT
TWIST1	AGCTACGCCTTCTCGGTCT	CCTTCTCTGGAAACAATGACATC
TWIST2	CATGTCCGCCTCCCACTA	CAATGGCAGCATCATTCAGA
ZEB1	GCCAACAGACCAGACAGTGTT	TTTCTTGCCCTTCCTTTCTG
ZEB2	CCAGACCGCAATTAACAATG	ATGCTGACTGCATGACCATC
GAPDH	TGCACCACCAACTGCTTAGC	GGCATGGACTGTGGTCATG
ACTIN B	ACCGAGCGCGGCTACAG	CTTAATGTCACGCACGATTTCC

### Sheet: Data mining
List of published data sets used in this work
GEO accesion	Description
GSM2258738	Input MCF-7 cells
GSM2258724	ChIP-seq of H3K27me3 in MCF-7 cells
GSM2258730	ChIP-seq of H3K4me3 in MCF-7 cells
GSM2258864	Input MDA-MB-231 cells
GSM2258850	ChIP-seq of H3K27me3 in MDA-MB-231 cells
GSM2258856	ChIP-seq of H3K4me3 in MDA-MB-231 cells
GSM2258810	Input SKBR3 cells
GSM2258796	ChIP-seq of H3K27me3 in SKBR3 cells
GSM2258802	ChIP-seq of H3K4me3 in SKBR3 cells

### Sheet: Cell lines
Information about cancer cell lines used in this work
Cell Line	Histology	Tumor source	Classification	ER/PR/HER2 status	Mutations
MCF-7	Breast Adenocarcinoma	Metastasis (pleural effussion)	Luminal A	ER+/PR+-/Her2 -	CDKN2A Deletion (Homozygous), PIK3CA hyperactive pE545K (Heterozygous)
MDA-MB-231	Breast Adenocarcinoma	Metastasis (pleural effussion)	Claudin low	ER-/PR-/Her2 -	CDKN2A Deletion (Homozygous),CDKN2B Deletion (Homozygous), KRAS hyperactive G13D (Heterozygous)
SKBR3	Breast Adenocarcinoma	Metastasis (pleural effussion)	Her2+	ER-/PR-/Her2+	TP53 (pR175H) (Homozygous)
